# The *C. elegans* Myc-family of transcription factors coordinate a dynamic adaptive response to dietary restriction

**DOI:** 10.1101/2023.11.22.568222

**Authors:** Adam Cornwell, Yun Zhang, Manjunatha Thondamal, David W. Johnson, Juilee Thakar, Andrew V. Samuelson

## Abstract

Dietary restriction (DR), the process of decreasing overall food consumption over an extended period of time, has been shown to increase longevity across evolutionarily diverse species and delay the onset of age-associated diseases in humans. In *Caenorhabditis elegans*, the Myc-family transcription factors (TFs) MXL-2 (Mlx) and MML-1 (MondoA/ChREBP), which function as obligate heterodimers, and PHA-4 (orthologous to forkhead box transcription factor A) are both necessary for the full physiological benefits of DR. However, the adaptive transcriptional response to DR and the role of MML-1::MXL-2 and PHA-4 remains elusive. We identified the transcriptional signature of *C. elegans* DR, using the *eat-2* genetic model, and demonstrate broad changes in metabolic gene expression in *eat-2* DR animals, which requires both *mxl-2* and *pha-4*. While the requirement for these factors in DR gene expression overlaps, we found many of the DR genes exhibit an opposing change in relative gene expression in *eat-2;mxl-2* animals compared to wild-type, which was not observed in *eat-2* animals with *pha-4* loss. We further show functional deficiencies of the *mxl-2* loss in DR outside of lifespan, as *eat-2;mxl-2* animals exhibit substantially smaller brood sizes and lay a proportion of dead eggs, indicating that MML-1::MXL-2 has a role in maintaining the balance between resource allocation to the soma and to reproduction under conditions of chronic food scarcity. While *eat-2* animals do not show a significantly different metabolic rate compared to wild-type, we also find that loss of *mxl-2* in DR does not affect the rate of oxygen consumption in young animals. The gene expression signature of *eat-2* mutant animals is consistent with optimization of energy utilization and resource allocation, rather than induction of canonical gene expression changes associated with acute metabolic stress -such as induction of autophagy after TORC1 inhibition. Consistently, *eat-2* animals are not substantially resistant to stress, providing further support to the idea that chronic DR may benefit healthspan and lifespan through efficient use of limited resources rather than broad upregulation of stress responses, and also indicates that MML-1::MXL-2 and PHA-4 may have different roles in promotion of benefits in response to different pro-longevity stimuli.
