## Supplemental Table 4 for "The *C. elegans* Myc-family of transcription factors coordinate a dynamic adaptive response to dietary restriction"

### Sheet: Summary
Strain	RNAi	Temperature, °C	total animals	median lifespan, days	maximum lifespan, days
N2	EV	20	1444	18.9021	27.8456
eat-2(ad465)	EV	20	5445	33.8166	57.8499
daf-2(e1370)	EV	20	6259	43.4853	66.2411
N2	EV	25	971	14.6662	20.7529
eat-2(ad465)	EV	25	1364	15.9182	21.8947
daf-2(e1370)	EV	25	2655	35.3485	58.4586
% reduction in median lifespan between 20 °C and 25 °C
Strain	20 °C	25 °C	difference (days)	percent reduction
N2	18.9021	14.6662	4.23586	0.224095
eat-2	33.8166	15.9182	17.8985	0.52928
daf-2	43.4853	35.3485	8.13674	0.187115
% reduction in maximum lifespan between 20 °C and 25 °C
Strain	20 °C	25 °C	difference (days)	percent reduction
N2	27.8456	20.7529	7.09265	0.254714
eat-2	57.8499	21.8947	35.9551	0.621525
daf-2	66.2411	58.4586	7.78248	0.117487
Group 1	Group 2	p-value	Median delta (days)
eat-2 EV @ 20 °C	N2 EV @ 20 °C	9.9e-05	14.9145
eat-2 EV @ 25 °C	N2 EV @ 25 °C	9.9e-05	1.25191
daf-2 EV @ 20 °C	N2 EV @ 20 °C	9.9e-05	24.5832
daf-2 EV @ 25 °C	N2 EV @ 25 °C	9.9e-05	20.6823
Other sheets in this workbook contain the original observations upon which this summary is based. The data is split by condition.
For example, "WT EV 20" are the original observations for WT (N2) with empty vector RNAi (L4440) kept at 20 C during adulthood.
All of the dara was generated by replica set method (RSM) lifespan experiments, see Cornwell and Samuelson 2020, Cornwell et al 2022.
WT: wild-type (N2) animals
EV: HT115 E. coli expressing empty vector RNAi plasmid (L4440)
daf-2: daf-2(e1370)
eat-2: eat-2(ad465)

### Sheet: WT EV 20
condition	time_days	alive	dead	trial
N2_L4440_20	4	10	0	1
N2_L4440_20	4	16	0	1
N2_L4440_20	4	19	0	1
N2_L4440_20	4	23	0	1
N2_L4440_20	6	13	0	1
N2_L4440_20	6	14	0	1
N2_L4440_20	6	16	0	1
N2_L4440_20	6	18	0	1
N2_L4440_20	8	6	0	1
N2_L4440_20	8	19	0	1
N2_L4440_20	8	23	0	1
N2_L4440_20	8	27	0	1
N2_L4440_20	10	19	0	1
N2_L4440_20	10	20	0	1
N2_L4440_20	10	22	0	1
N2_L4440_20	12	7	0	1
N2_L4440_20	12	12	0	1
N2_L4440_20	12	19	0	1
N2_L4440_20	12	15	1	1
N2_L4440_20	15	5	0	1
N2_L4440_20	15	17	2	1
N2_L4440_20	15	13	3	1
N2_L4440_20	15	8	5	1
N2_L4440_20	15	31	6	1
N2_L4440_20	17	6	0	1
N2_L4440_20	17	19	1	1
N2_L4440_20	17	10	3	1
N2_L4440_20	17	8	5	1
N2_L4440_20	19	11	3	1
N2_L4440_20	19	11	5	1
N2_L4440_20	19	12	12	1
N2_L4440_20	19	12	16	1
N2_L4440_20	21	6	11	1
N2_L4440_20	21	4	12	1
N2_L4440_20	21	3	15	1
N2_L4440_20	21	0	18	1
N2_L4440_20	23	1	10	1
N2_L4440_20	23	0	15	1
N2_L4440_20	23	1	15	1
N2_L4440_20	25	0	12	1
N2_L4440_20	25	5	16	1
N2_L4440_20	4	11	0	2
N2_L4440_20	4	19	0	2
N2_L4440_20	4	21	0	2
N2_L4440_20	4	25	0	2
N2_L4440_20	6	13	0	2
N2_L4440_20	6	15	0	2
N2_L4440_20	6	20	0	2
N2_L4440_20	6	32	0	2
N2_L4440_20	8	9	0	2
N2_L4440_20	8	18	0	2
N2_L4440_20	8	26	0	2
N2_L4440_20	8	28	0	2
N2_L4440_20	10	13	0	2
N2_L4440_20	10	18	0	2
N2_L4440_20	10	20	0	2
N2_L4440_20	10	21	0	2
N2_L4440_20	10	34	0	2
N2_L4440_20	12	11	0	2
N2_L4440_20	12	14	0	2
N2_L4440_20	12	13	1	2
N2_L4440_20	12	16	1	2
N2_L4440_20	15	11	1	2
N2_L4440_20	15	8	5	2
N2_L4440_20	15	6	9	2
N2_L4440_20	17	17	1	2
N2_L4440_20	17	24	2	2
N2_L4440_20	17	22	3	2
N2_L4440_20	17	2	12	2
N2_L4440_20	19	7	4	2
N2_L4440_20	19	28	5	2
N2_L4440_20	19	7	10	2
N2_L4440_20	19	2	17	2
N2_L4440_20	21	5	10	2
N2_L4440_20	21	1	12	2
N2_L4440_20	21	2	15	2
N2_L4440_20	21	11	20	2
N2_L4440_20	23	0	11	2
N2_L4440_20	23	0	13	2
N2_L4440_20	23	1	15	2
N2_L4440_20	23	2	17	2
N2_L4440_20	25	0	20	2

### Sheet: WT EV 25
condition	time_days	alive	dead	trial
N2_L4440_25	3	8	0	1
N2_L4440_25	3	13	0	1
N2_L4440_25	3	18	0	1
N2_L4440_25	5	11	0	1
N2_L4440_25	5	16	0	1
N2_L4440_25	5	17	0	1
N2_L4440_25	7	15	0	1
N2_L4440_25	7	16	0	1
N2_L4440_25	7	23	0	1
N2_L4440_25	9	5	0	1
N2_L4440_25	9	13	0	1
N2_L4440_25	9	13	4	1
N2_L4440_25	12	25	0	1
N2_L4440_25	12	6	2	1
N2_L4440_25	12	20	3	1
N2_L4440_25	14	10	1	1
N2_L4440_25	14	4	4	1
N2_L4440_25	14	6	7	1
N2_L4440_25	16	11	11	1
N2_L4440_25	16	0	16	1
N2_L4440_25	16	6	18	1
N2_L4440_25	18	0	9	1
N2_L4440_25	18	0	9	1
N2_L4440_25	18	2	35	1
N2_L4440_25	19	0	8	1
N2_L4440_25	19	1	11	1
N2_L4440_25	19	0	12	1
N2_L4440_25	3	12	0	2
N2_L4440_25	3	13	0	2
N2_L4440_25	5	11	0	2
N2_L4440_25	5	19	0	2
N2_L4440_25	7	14	0	2
N2_L4440_25	7	29	0	2
N2_L4440_25	9	11	0	2
N2_L4440_25	9	19	0	2
N2_L4440_25	12	8	0	2
N2_L4440_25	12	18	0	2
N2_L4440_25	14	21	4	2
N2_L4440_25	14	10	9	2
N2_L4440_25	16	1	3	2
N2_L4440_25	16	2	9	2
N2_L4440_25	18	1	11	2
N2_L4440_25	18	1	14	2
N2_L4440_25	19	1	12	2
N2_L4440_25	19	1	15	2
N2_L4440_25	3	22	0	3
N2_L4440_25	3	30	0	3
N2_L4440_25	5	14	0	3
N2_L4440_25	5	19	0	3
N2_L4440_25	7	6	0	3
N2_L4440_25	7	23	0	3
N2_L4440_25	9	11	0	3
N2_L4440_25	9	13	0	3
N2_L4440_25	12	11	2	3
N2_L4440_25	12	14	5	3
N2_L4440_25	14	14	2	3
N2_L4440_25	14	0	6	3
N2_L4440_25	16	0	4	3
N2_L4440_25	16	3	11	3
N2_L4440_25	18	3	18	3
N2_L4440_25	18	3	35	3
N2_L4440_25	19	0	7	3
N2_L4440_25	19	0	17	3

### Sheet: eat-2 EV 20
condition	time_days	alive	dead	trial
eat-2_L4440_20	3	27	0	1
eat-2_L4440_20	5	33	0	1
eat-2_L4440_20	8	28	0	1
eat-2_L4440_20	10	37	0	1
eat-2_L4440_20	15	31	0	1
eat-2_L4440_20	17	28	0	1
eat-2_L4440_20	20	26	1	1
eat-2_L4440_20	22	22	0	1
eat-2_L4440_20	24	19	4	1
eat-2_L4440_20	26	32	3	1
eat-2_L4440_20	28	23	10	1
eat-2_L4440_20	33	13	8	1
eat-2_L4440_20	39	5	9	1
eat-2_L4440_20	3	25	0	2
eat-2_L4440_20	5	24	0	2
eat-2_L4440_20	8	39	0	2
eat-2_L4440_20	10	20	0	2
eat-2_L4440_20	15	40	3	2
eat-2_L4440_20	17	9	2	2
eat-2_L4440_20	20	26	1	2
eat-2_L4440_20	22	34	0	2
eat-2_L4440_20	24	29	6	2
eat-2_L4440_20	26	29	2	2
eat-2_L4440_20	28	21	5	2
eat-2_L4440_20	30	21	10	2
eat-2_L4440_20	33	18	11	2
eat-2_L4440_20	36	3	7	2
eat-2_L4440_20	42	0	5	2
eat-2_L4440_20	3	24	0	3
eat-2_L4440_20	5	24	0	3
eat-2_L4440_20	8	26	0	3
eat-2_L4440_20	10	24	0	3
eat-2_L4440_20	12	14	0	3
eat-2_L4440_20	15	13	0	3
eat-2_L4440_20	17	25	2	3
eat-2_L4440_20	20	47	1	3
eat-2_L4440_20	22	35	3	3
eat-2_L4440_20	24	11	2	3
eat-2_L4440_20	26	6	2	3
eat-2_L4440_20	28	9	2	3
eat-2_L4440_20	30	15	9	3
eat-2_L4440_20	33	5	8	3
eat-2_L4440_20	36	11	7	3
eat-2_L4440_20	3	19	0	4
eat-2_L4440_20	5	8	0	4
eat-2_L4440_20	8	16	0	4
eat-2_L4440_20	10	31	1	4
eat-2_L4440_20	12	24	0	4
eat-2_L4440_20	15	32	1	4
eat-2_L4440_20	17	17	0	4
eat-2_L4440_20	20	15	2	4
eat-2_L4440_20	22	54	0	4
eat-2_L4440_20	24	16	2	4
eat-2_L4440_20	26	18	4	4
eat-2_L4440_20	28	25	4	4
eat-2_L4440_20	30	11	9	4
eat-2_L4440_20	33	3	12	4
eat-2_L4440_20	36	9	21	4
eat-2_L4440_20	39	1	10	4
eat-2_L4440_20	42	0	0	4
eat-2_L4440_20	45	1	15	4
eat-2_L4440_20	3	28	0	5
eat-2_L4440_20	5	41	0	5
eat-2_L4440_20	8	11	0	5
eat-2_L4440_20	10	17	1	5
eat-2_L4440_20	12	13	0	5
eat-2_L4440_20	15	7	0	5
eat-2_L4440_20	17	10	0	5
eat-2_L4440_20	20	7	0	5
eat-2_L4440_20	22	28	3	5
eat-2_L4440_20	24	9	4	5
eat-2_L4440_20	26	21	3	5
eat-2_L4440_20	28	10	6	5
eat-2_L4440_20	30	5	9	5
eat-2_L4440_20	33	32	6	5
eat-2_L4440_20	36	2	8	5
eat-2_L4440_20	39	5	11	5
eat-2_L4440_20	42	1	10	5
eat-2_L4440_20	3	28	0	6
eat-2_L4440_20	5	16	0	6
eat-2_L4440_20	8	24	0	6
eat-2_L4440_20	10	11	0	6
eat-2_L4440_20	12	7	0	6
eat-2_L4440_20	15	23	0	6
eat-2_L4440_20	17	13	0	6
eat-2_L4440_20	20	7	1	6
eat-2_L4440_20	22	6	1	6
eat-2_L4440_20	24	13	5	6
eat-2_L4440_20	26	20	2	6
eat-2_L4440_20	28	2	7	6
eat-2_L4440_20	30	14	3	6
eat-2_L4440_20	33	1	7	6
eat-2_L4440_20	36	0	0	6
eat-2_L4440_20	39	1	18	6
eat-2_L4440_20	42	9	35	6
eat-2_L4440_20	3	34	0	7
eat-2_L4440_20	5	14	0	7
eat-2_L4440_20	8	21	0	7
eat-2_L4440_20	10	32	0	7
eat-2_L4440_20	12	48	2	7
eat-2_L4440_20	15	21	1	7
eat-2_L4440_20	17	7	0	7
eat-2_L4440_20	20	22	0	7
eat-2_L4440_20	22	19	2	7
eat-2_L4440_20	24	13	1	7
eat-2_L4440_20	26	16	0	7
eat-2_L4440_20	28	8	4	7
eat-2_L4440_20	30	15	11	7
eat-2_L4440_20	33	14	7	7
eat-2_L4440_20	36	2	11	7
eat-2_L4440_20	39	16	16	7
eat-2_L4440_20	42	13	14	7
eat-2_L4440_20	45	1	19	7
eat-2_L4440_20	3	43	0	8
eat-2_L4440_20	5	21	0	8
eat-2_L4440_20	8	23	0	8
eat-2_L4440_20	10	17	0	8
eat-2_L4440_20	12	38	0	8
eat-2_L4440_20	15	17	0	8
eat-2_L4440_20	17	27	3	8
eat-2_L4440_20	20	22	0	8
eat-2_L4440_20	22	11	0	8
eat-2_L4440_20	24	18	9	8
eat-2_L4440_20	26	25	5	8
eat-2_L4440_20	28	16	11	8
eat-2_L4440_20	30	9	8	8
eat-2_L4440_20	33	9	12	8
eat-2_L4440_20	36	4	16	8
eat-2_L4440_20	39	32	9	8
eat-2_L4440_20	42	4	16	8
eat-2_L4440_20	45	4	28	8
eat-2_L4440_20	3	21	0	9
eat-2_L4440_20	5	30	0	9
eat-2_L4440_20	8	30	0	9
eat-2_L4440_20	10	27	1	9
eat-2_L4440_20	12	25	0	9
eat-2_L4440_20	15	25	1	9
eat-2_L4440_20	17	48	0	9
eat-2_L4440_20	20	14	1	9
eat-2_L4440_20	22	13	1	9
eat-2_L4440_20	24	5	1	9
eat-2_L4440_20	26	33	4	9
eat-2_L4440_20	28	9	8	9
eat-2_L4440_20	30	9	14	9
eat-2_L4440_20	33	0	9	9
eat-2_L4440_20	36	10	22	9
eat-2_L4440_20	39	3	15	9
eat-2_L4440_20	42	1	18	9
eat-2_L4440_20	3	47	0	10
eat-2_L4440_20	5	35	0	10
eat-2_L4440_20	8	14	0	10
eat-2_L4440_20	10	33	0	10
eat-2_L4440_20	12	30	0	10
eat-2_L4440_20	15	14	1	10
eat-2_L4440_20	17	21	0	10
eat-2_L4440_20	20	12	1	10
eat-2_L4440_20	22	26	2	10
eat-2_L4440_20	24	9	1	10
eat-2_L4440_20	26	12	2	10
eat-2_L4440_20	28	20	9	10
eat-2_L4440_20	30	37	10	10
eat-2_L4440_20	33	7	4	10
eat-2_L4440_20	36	3	11	10
eat-2_L4440_20	42	2	17	10
eat-2_L4440_20	45	2	13	10
eat-2_L4440_20	3	39	0	11
eat-2_L4440_20	5	35	0	11
eat-2_L4440_20	8	10	0	11
eat-2_L4440_20	10	12	0	11
eat-2_L4440_20	12	12	0	11
eat-2_L4440_20	15	15	2	11
eat-2_L4440_20	17	22	0	11
eat-2_L4440_20	20	22	1	11
eat-2_L4440_20	22	24	6	11
eat-2_L4440_20	24	24	5	11
eat-2_L4440_20	26	10	5	11
eat-2_L4440_20	28	20	17	11
eat-2_L4440_20	30	19	11	11
eat-2_L4440_20	33	14	7	11
eat-2_L4440_20	36	8	12	11
eat-2_L4440_20	39	19	25	11
eat-2_L4440_20	42	0	26	11
eat-2_L4440_20	3	16	0	12
eat-2_L4440_20	5	21	0	12
eat-2_L4440_20	8	12	0	12
eat-2_L4440_20	10	21	0	12
eat-2_L4440_20	12	12	0	12
eat-2_L4440_20	15	46	2	12
eat-2_L4440_20	17	15	0	12
eat-2_L4440_20	20	27	4	12
eat-2_L4440_20	22	12	0	12
eat-2_L4440_20	24	20	2	12
eat-2_L4440_20	26	14	3	12
eat-2_L4440_20	28	5	9	12
eat-2_L4440_20	30	11	13	12
eat-2_L4440_20	33	39	12	12
eat-2_L4440_20	36	4	25	12
eat-2_L4440_20	39	0	7	12
eat-2_L4440_20	42	12	20	12
eat-2_L4440_20	3	24	0	13
eat-2_L4440_20	5	26	0	13
eat-2_L4440_20	8	14	0	13
eat-2_L4440_20	10	12	0	13
eat-2_L4440_20	12	12	1	13
eat-2_L4440_20	15	16	1	13
eat-2_L4440_20	17	68	0	13
eat-2_L4440_20	20	18	3	13
eat-2_L4440_20	22	9	1	13
eat-2_L4440_20	24	21	2	13
eat-2_L4440_20	26	24	5	13
eat-2_L4440_20	28	3	6	13
eat-2_L4440_20	30	19	4	13
eat-2_L4440_20	33	15	9	13
eat-2_L4440_20	36	3	9	13
eat-2_L4440_20	39	1	8	13
eat-2_L4440_20	42	6	16	13
eat-2_L4440_20	45	3	17	13
eat-2_L4440_20	3	36	0	14
eat-2_L4440_20	5	14	0	14
eat-2_L4440_20	8	7	0	14
eat-2_L4440_20	10	12	0	14
eat-2_L4440_20	12	27	1	14
eat-2_L4440_20	15	22	1	14
eat-2_L4440_20	17	35	1	14
eat-2_L4440_20	20	13	0	14
eat-2_L4440_20	22	15	1	14
eat-2_L4440_20	24	17	5	14
eat-2_L4440_20	26	12	2	14
eat-2_L4440_20	28	15	6	14
eat-2_L4440_20	30	29	4	14
eat-2_L4440_20	33	8	7	14
eat-2_L4440_20	36	3	18	14
eat-2_L4440_20	39	2	13	14
eat-2_L4440_20	42	2	16	14
eat-2_L4440_20	3	17	0	15
eat-2_L4440_20	5	20	0	15
eat-2_L4440_20	8	18	0	15
eat-2_L4440_20	10	13	0	15
eat-2_L4440_20	12	17	0	15
eat-2_L4440_20	15	18	0	15
eat-2_L4440_20	17	17	2	15
eat-2_L4440_20	20	11	0	15
eat-2_L4440_20	22	15	3	15
eat-2_L4440_20	24	10	0	15
eat-2_L4440_20	26	16	4	15
eat-2_L4440_20	28	9	3	15
eat-2_L4440_20	30	7	5	15
eat-2_L4440_20	33	1	5	15
eat-2_L4440_20	36	4	9	15
eat-2_L4440_20	39	1	3	15

### Sheet: eat-2 EV 25
condition	time_days	alive	dead	trial
eat-2_L4440_25	5	21	0	1
eat-2_L4440_25	5	29	0	1
eat-2_L4440_25	5	33	0	1
eat-2_L4440_25	7	17	0	1
eat-2_L4440_25	7	18	0	1
eat-2_L4440_25	7	20	0	1
eat-2_L4440_25	9	18	0	1
eat-2_L4440_25	9	23	0	1
eat-2_L4440_25	9	29	0	1
eat-2_L4440_25	11	12	0	1
eat-2_L4440_25	11	19	0	1
eat-2_L4440_25	11	23	0	1
eat-2_L4440_25	13	14	0	1
eat-2_L4440_25	13	16	2	1
eat-2_L4440_25	13	17	2	1
eat-2_L4440_25	15	11	1	1
eat-2_L4440_25	15	16	1	1
eat-2_L4440_25	15	13	6	1
eat-2_L4440_25	18	2	11	1
eat-2_L4440_25	18	1	13	1
eat-2_L4440_25	18	2	14	1
eat-2_L4440_25	20	3	13	1
eat-2_L4440_25	20	1	17	1
eat-2_L4440_25	20	2	19	1
eat-2_L4440_25	23	0	17	1
eat-2_L4440_25	23	0	18	1
eat-2_L4440_25	23	0	26	1
eat-2_L4440_25	5	15	0	2
eat-2_L4440_25	5	21	0	2
eat-2_L4440_25	5	21	0	2
eat-2_L4440_25	7	12	0	2
eat-2_L4440_25	7	16	0	2
eat-2_L4440_25	7	18	1	2
eat-2_L4440_25	9	9	0	2
eat-2_L4440_25	9	22	1	2
eat-2_L4440_25	9	25	2	2
eat-2_L4440_25	11	29	0	2
eat-2_L4440_25	11	17	1	2
eat-2_L4440_25	11	17	2	2
eat-2_L4440_25	13	11	2	2
eat-2_L4440_25	13	23	2	2
eat-2_L4440_25	13	8	6	2
eat-2_L4440_25	15	7	4	2
eat-2_L4440_25	15	32	5	2
eat-2_L4440_25	15	9	8	2
eat-2_L4440_25	18	2	9	2
eat-2_L4440_25	18	0	12	2
eat-2_L4440_25	18	1	21	2
eat-2_L4440_25	20	0	12	2
eat-2_L4440_25	20	0	14	2
eat-2_L4440_25	20	0	15	2
eat-2_L4440_25	23	0	11	2
eat-2_L4440_25	23	0	12	2
eat-2_L4440_25	23	0	14	2
eat-2_L4440_25	5	15	0	3
eat-2_L4440_25	5	19	0	3
eat-2_L4440_25	7	18	0	3
eat-2_L4440_25	7	19	0	3
eat-2_L4440_25	9	7	0	3
eat-2_L4440_25	9	16	0	3
eat-2_L4440_25	11	18	0	3
eat-2_L4440_25	11	27	1	3
eat-2_L4440_25	13	21	2	3
eat-2_L4440_25	13	16	5	3
eat-2_L4440_25	15	22	3	3
eat-2_L4440_25	15	26	7	3
eat-2_L4440_25	18	1	17	3
eat-2_L4440_25	18	1	21	3
eat-2_L4440_25	20	0	18	3
eat-2_L4440_25	20	1	33	3
eat-2_L4440_25	23	0	20	3
eat-2_L4440_25	23	0	21	3

### Sheet: daf-2 EV 20
condition	time_days	alive	dead	trial
daf-2_L4440_20	4	18	0	1
daf-2_L4440_20	7	16	0	1
daf-2_L4440_20	9	16	0	1
daf-2_L4440_20	11	12	0	1
daf-2_L4440_20	13	22	0	1
daf-2_L4440_20	15	14	0	1
daf-2_L4440_20	17	25	0	1
daf-2_L4440_20	19	21	0	1
daf-2_L4440_20	21	14	0	1
daf-2_L4440_20	23	14	0	1
daf-2_L4440_20	25	13	0	1
daf-2_L4440_20	27	26	0	1
daf-2_L4440_20	29	17	0	1
daf-2_L4440_20	31	13	1	1
daf-2_L4440_20	33	15	0	1
daf-2_L4440_20	35	19	1	1
daf-2_L4440_20	37	10	2	1
daf-2_L4440_20	39	22	4	1
daf-2_L4440_20	41	6	1	1
daf-2_L4440_20	44	12	3	1
daf-2_L4440_20	46	3	6	1
daf-2_L4440_20	48	1	11	1
daf-2_L4440_20	50	6	8	1
daf-2_L4440_20	52	2	6	1
daf-2_L4440_20	54	0	11	1
daf-2_L4440_20	4	28	0	2
daf-2_L4440_20	7	12	0	2
daf-2_L4440_20	9	21	0	2
daf-2_L4440_20	11	16	0	2
daf-2_L4440_20	13	16	0	2
daf-2_L4440_20	15	25	0	2
daf-2_L4440_20	17	31	0	2
daf-2_L4440_20	19	8	0	2
daf-2_L4440_20	21	26	0	2
daf-2_L4440_20	23	23	0	2
daf-2_L4440_20	25	17	0	2
daf-2_L4440_20	27	25	1	2
daf-2_L4440_20	29	13	0	2
daf-2_L4440_20	31	13	3	2
daf-2_L4440_20	33	20	1	2
daf-2_L4440_20	35	9	1	2
daf-2_L4440_20	37	11	3	2
daf-2_L4440_20	39	10	4	2
daf-2_L4440_20	41	13	3	2
daf-2_L4440_20	44	6	3	2
daf-2_L4440_20	46	5	8	2
daf-2_L4440_20	48	2	14	2
daf-2_L4440_20	50	0	11	2
daf-2_L4440_20	52	0	14	2
daf-2_L4440_20	54	1	12	2
daf-2_L4440_20	4	15	0	3
daf-2_L4440_20	7	14	0	3
daf-2_L4440_20	9	16	0	3
daf-2_L4440_20	11	14	0	3
daf-2_L4440_20	13	16	0	3
daf-2_L4440_20	15	32	0	3
daf-2_L4440_20	17	14	0	3
daf-2_L4440_20	19	28	0	3
daf-2_L4440_20	21	14	0	3
daf-2_L4440_20	23	11	0	3
daf-2_L4440_20	25	17	1	3
daf-2_L4440_20	27	21	2	3
daf-2_L4440_20	29	21	2	3
daf-2_L4440_20	31	9	3	3
daf-2_L4440_20	33	11	5	3
daf-2_L4440_20	35	23	3	3
daf-2_L4440_20	37	24	5	3
daf-2_L4440_20	39	23	5	3
daf-2_L4440_20	41	11	4	3
daf-2_L4440_20	44	10	5	3
daf-2_L4440_20	46	7	9	3
daf-2_L4440_20	48	5	14	3
daf-2_L4440_20	50	1	11	3
daf-2_L4440_20	52	0	17	3
daf-2_L4440_20	54	1	15	3
daf-2_L4440_20	4	28	0	4
daf-2_L4440_20	7	18	0	4
daf-2_L4440_20	9	10	0	4
daf-2_L4440_20	11	27	0	4
daf-2_L4440_20	13	32	0	4
daf-2_L4440_20	15	17	0	4
daf-2_L4440_20	17	17	1	4
daf-2_L4440_20	19	13	0	4
daf-2_L4440_20	21	10	1	4
daf-2_L4440_20	23	13	0	4
daf-2_L4440_20	25	15	2	4
daf-2_L4440_20	27	14	2	4
daf-2_L4440_20	29	15	3	4
daf-2_L4440_20	31	15	4	4
daf-2_L4440_20	33	8	6	4
daf-2_L4440_20	35	17	4	4
daf-2_L4440_20	37	17	6	4
daf-2_L4440_20	39	7	11	4
daf-2_L4440_20	41	15	9	4
daf-2_L4440_20	44	11	10	4
daf-2_L4440_20	46	13	16	4
daf-2_L4440_20	48	1	19	4
daf-2_L4440_20	50	0	16	4
daf-2_L4440_20	52	0	17	4
daf-2_L4440_20	54	0	16	4
daf-2_L4440_20	7	14	0	5
daf-2_L4440_20	7	14	0	5
daf-2_L4440_20	7	25	0	5
daf-2_L4440_20	7	28	0	5
daf-2_L4440_20	9	15	0	5
daf-2_L4440_20	9	19	0	5
daf-2_L4440_20	9	22	0	5
daf-2_L4440_20	9	22	0	5
daf-2_L4440_20	11	14	0	5
daf-2_L4440_20	11	16	0	5
daf-2_L4440_20	11	17	0	5
daf-2_L4440_20	11	29	0	5
daf-2_L4440_20	13	23	0	5
daf-2_L4440_20	13	29	0	5
daf-2_L4440_20	13	32	0	5
daf-2_L4440_20	13	34	0	5
daf-2_L4440_20	15	18	0	5
daf-2_L4440_20	15	19	0	5
daf-2_L4440_20	15	23	0	5
daf-2_L4440_20	15	28	0	5
daf-2_L4440_20	17	16	0	5
daf-2_L4440_20	17	30	0	5
daf-2_L4440_20	17	33	0	5
daf-2_L4440_20	17	36	0	5
daf-2_L4440_20	19	13	0	5
daf-2_L4440_20	19	19	0	5
daf-2_L4440_20	19	21	0	5
daf-2_L4440_20	19	27	0	5
daf-2_L4440_20	21	17	0	5
daf-2_L4440_20	21	18	0	5
daf-2_L4440_20	21	27	0	5
daf-2_L4440_20	21	29	0	5
daf-2_L4440_20	23	19	0	5
daf-2_L4440_20	23	28	0	5
daf-2_L4440_20	23	26	1	5
daf-2_L4440_20	23	22	2	5
daf-2_L4440_20	25	14	0	5
daf-2_L4440_20	25	25	1	5
daf-2_L4440_20	25	29	2	5
daf-2_L4440_20	25	21	3	5
daf-2_L4440_20	27	15	0	5
daf-2_L4440_20	27	21	0	5
daf-2_L4440_20	27	23	0	5
daf-2_L4440_20	27	27	0	5
daf-2_L4440_20	30	12	0	5
daf-2_L4440_20	30	13	1	5
daf-2_L4440_20	30	37	1	5
daf-2_L4440_20	30	23	3	5
daf-2_L4440_20	32	28	0	5
daf-2_L4440_20	32	10	1	5
daf-2_L4440_20	32	18	1	5
daf-2_L4440_20	32	25	1	5
daf-2_L4440_20	34	14	1	5
daf-2_L4440_20	34	27	3	5
daf-2_L4440_20	34	24	6	5
daf-2_L4440_20	34	22	7	5
daf-2_L4440_20	36	8	3	5
daf-2_L4440_20	36	18	4	5
daf-2_L4440_20	36	24	6	5
daf-2_L4440_20	36	23	7	5
daf-2_L4440_20	38	13	1	5
daf-2_L4440_20	38	8	3	5
daf-2_L4440_20	38	24	5	5
daf-2_L4440_20	38	19	9	5
daf-2_L4440_20	40	11	6	5
daf-2_L4440_20	40	22	6	5
daf-2_L4440_20	40	34	7	5
daf-2_L4440_20	40	9	8	5
daf-2_L4440_20	43	21	5	5
daf-2_L4440_20	43	10	7	5
daf-2_L4440_20	43	13	7	5
daf-2_L4440_20	43	17	14	5
daf-2_L4440_20	45	10	2	5
daf-2_L4440_20	45	8	11	5
daf-2_L4440_20	45	5	18	5
daf-2_L4440_20	45	7	21	5
daf-2_L4440_20	47	18	8	5
daf-2_L4440_20	47	7	16	5
daf-2_L4440_20	47	3	19	5
daf-2_L4440_20	47	7	20	5
daf-2_L4440_20	50	8	16	5
daf-2_L4440_20	50	3	19	5
daf-2_L4440_20	50	0	24	5
daf-2_L4440_20	50	2	28	5
daf-2_L4440_20	52	5	10	5
daf-2_L4440_20	52	6	14	5
daf-2_L4440_20	52	0	22	5
daf-2_L4440_20	54	0	21	5
daf-2_L4440_20	54	11	23	5
daf-2_L4440_20	54	0	25	5
daf-2_L4440_20	57	0	11	5
daf-2_L4440_20	57	1	16	5
daf-2_L4440_20	57	0	17	5
daf-2_L4440_20	57	0	25	5
daf-2_L4440_20	7	7	0	6
daf-2_L4440_20	7	7	0	6
daf-2_L4440_20	7	20	0	6
daf-2_L4440_20	7	33	0	6
daf-2_L4440_20	9	13	0	6
daf-2_L4440_20	9	17	0	6
daf-2_L4440_20	9	24	0	6
daf-2_L4440_20	9	29	0	6
daf-2_L4440_20	11	12	0	6
daf-2_L4440_20	11	14	0	6
daf-2_L4440_20	11	17	0	6
daf-2_L4440_20	11	21	0	6
daf-2_L4440_20	13	16	0	6
daf-2_L4440_20	13	18	0	6
daf-2_L4440_20	13	27	0	6
daf-2_L4440_20	13	32	0	6
daf-2_L4440_20	15	4	0	6
daf-2_L4440_20	15	9	0	6
daf-2_L4440_20	15	12	0	6
daf-2_L4440_20	15	13	0	6
daf-2_L4440_20	17	13	0	6
daf-2_L4440_20	17	15	0	6
daf-2_L4440_20	17	18	0	6
daf-2_L4440_20	17	28	0	6
daf-2_L4440_20	19	17	0	6
daf-2_L4440_20	19	24	0	6
daf-2_L4440_20	19	31	0	6
daf-2_L4440_20	19	28	1	6
daf-2_L4440_20	21	3	0	6
daf-2_L4440_20	21	22	0	6
daf-2_L4440_20	21	25	0	6
daf-2_L4440_20	21	32	0	6
daf-2_L4440_20	23	14	0	6
daf-2_L4440_20	23	24	0	6
daf-2_L4440_20	23	33	0	6
daf-2_L4440_20	23	30	1	6
daf-2_L4440_20	25	9	0	6
daf-2_L4440_20	25	26	0	6
daf-2_L4440_20	25	38	1	6
daf-2_L4440_20	25	22	2	6
daf-2_L4440_20	27	13	0	6
daf-2_L4440_20	27	21	1	6
daf-2_L4440_20	27	31	2	6
daf-2_L4440_20	30	12	0	6
daf-2_L4440_20	30	20	0	6
daf-2_L4440_20	30	23	0	6
daf-2_L4440_20	30	22	5	6
daf-2_L4440_20	32	22	0	6
daf-2_L4440_20	32	29	0	6
daf-2_L4440_20	32	45	0	6
daf-2_L4440_20	32	17	2	6
daf-2_L4440_20	34	6	0	6
daf-2_L4440_20	34	22	0	6
daf-2_L4440_20	34	8	1	6
daf-2_L4440_20	34	25	2	6
daf-2_L4440_20	36	14	0	6
daf-2_L4440_20	36	12	1	6
daf-2_L4440_20	36	25	1	6
daf-2_L4440_20	36	19	3	6
daf-2_L4440_20	38	16	7	6
daf-2_L4440_20	38	16	7	6
daf-2_L4440_20	38	26	8	6
daf-2_L4440_20	40	7	2	6
daf-2_L4440_20	40	36	2	6
daf-2_L4440_20	40	11	4	6
daf-2_L4440_20	40	26	9	6
daf-2_L4440_20	43	22	2	6
daf-2_L4440_20	43	5	4	6
daf-2_L4440_20	43	21	11	6
daf-2_L4440_20	43	12	12	6
daf-2_L4440_20	45	10	7	6
daf-2_L4440_20	45	16	17	6
daf-2_L4440_20	45	12	19	6
daf-2_L4440_20	45	8	25	6
daf-2_L4440_20	47	6	5	6
daf-2_L4440_20	47	2	8	6
daf-2_L4440_20	47	7	9	6
daf-2_L4440_20	47	10	18	6
daf-2_L4440_20	50	5	8	6
daf-2_L4440_20	50	1	9	6
daf-2_L4440_20	50	5	22	6
daf-2_L4440_20	50	1	23	6
daf-2_L4440_20	52	3	4	6
daf-2_L4440_20	52	3	14	6
daf-2_L4440_20	52	4	16	6
daf-2_L4440_20	52	0	26	6
daf-2_L4440_20	54	2	5	6
daf-2_L4440_20	54	1	14	6
daf-2_L4440_20	54	8	15	6
daf-2_L4440_20	54	1	32	6
daf-2_L4440_20	57	0	7	6
daf-2_L4440_20	57	0	14	6
daf-2_L4440_20	57	1	17	6
daf-2_L4440_20	57	1	19	6
daf-2_L4440_20	4	17	0	7
daf-2_L4440_20	7	17	0	7
daf-2_L4440_20	9	18	0	7
daf-2_L4440_20	11	15	0	7
daf-2_L4440_20	13	12	0	7
daf-2_L4440_20	15	8	0	7
daf-2_L4440_20	17	35	2	7
daf-2_L4440_20	19	9	0	7
daf-2_L4440_20	21	20	3	7
daf-2_L4440_20	23	20	2	7
daf-2_L4440_20	25	19	4	7
daf-2_L4440_20	27	30	4	7
daf-2_L4440_20	29	13	3	7
daf-2_L4440_20	31	33	6	7
daf-2_L4440_20	33	19	7	7
daf-2_L4440_20	35	19	4	7
daf-2_L4440_20	37	15	8	7
daf-2_L4440_20	39	11	12	7
daf-2_L4440_20	41	8	17	7
daf-2_L4440_20	44	4	15	7

### Sheet: daf-2 EV 25
condition	time_days	alive	dead	trial
daf-2_L4440_25	3	19	0	1
daf-2_L4440_25	3	20	0	1
daf-2_L4440_25	3	21	0	1
daf-2_L4440_25	5	23	0	1
daf-2_L4440_25	5	31	0	1
daf-2_L4440_25	5	19	1	1
daf-2_L4440_25	7	6	0	1
daf-2_L4440_25	7	18	0	1
daf-2_L4440_25	7	17	1	1
daf-2_L4440_25	9	13	0	1
daf-2_L4440_25	9	27	0	1
daf-2_L4440_25	9	37	0	1
daf-2_L4440_25	11	19	0	1
daf-2_L4440_25	11	24	0	1
daf-2_L4440_25	11	16	1	1
daf-2_L4440_25	13	21	0	1
daf-2_L4440_25	13	23	0	1
daf-2_L4440_25	13	11	1	1
daf-2_L4440_25	16	27	0	1
daf-2_L4440_25	16	17	1	1
daf-2_L4440_25	16	15	2	1
daf-2_L4440_25	18	31	0	1
daf-2_L4440_25	18	23	1	1
daf-2_L4440_25	18	26	1	1
daf-2_L4440_25	20	23	0	1
daf-2_L4440_25	20	27	1	1
daf-2_L4440_25	20	23	4	1
daf-2_L4440_25	22	25	1	1
daf-2_L4440_25	22	14	2	1
daf-2_L4440_25	22	29	4	1
daf-2_L4440_25	24	22	1	1
daf-2_L4440_25	24	4	2	1
daf-2_L4440_25	24	24	3	1
daf-2_L4440_25	26	9	1	1
daf-2_L4440_25	26	31	1	1
daf-2_L4440_25	26	22	2	1
daf-2_L4440_25	28	6	0	1
daf-2_L4440_25	28	22	1	1
daf-2_L4440_25	30	10	2	1
daf-2_L4440_25	30	10	4	1
daf-2_L4440_25	30	19	4	1
daf-2_L4440_25	32	12	5	1
daf-2_L4440_25	32	21	5	1
daf-2_L4440_25	32	24	5	1
daf-2_L4440_25	34	7	4	1
daf-2_L4440_25	34	8	5	1
daf-2_L4440_25	34	9	16	1
daf-2_L4440_25	37	5	7	1
daf-2_L4440_25	37	7	17	1
daf-2_L4440_25	37	13	19	1
daf-2_L4440_25	39	6	8	1
daf-2_L4440_25	39	17	15	1
daf-2_L4440_25	39	4	23	1
daf-2_L4440_25	3	12	0	2
daf-2_L4440_25	3	21	0	2
daf-2_L4440_25	5	17	0	2
daf-2_L4440_25	5	20	0	2
daf-2_L4440_25	7	34	0	2
daf-2_L4440_25	7	17	1	2
daf-2_L4440_25	9	19	0	2
daf-2_L4440_25	9	21	0	2
daf-2_L4440_25	11	15	0	2
daf-2_L4440_25	11	32	0	2
daf-2_L4440_25	13	22	0	2
daf-2_L4440_25	13	27	0	2
daf-2_L4440_25	16	35	0	2
daf-2_L4440_25	16	28	1	2
daf-2_L4440_25	18	37	0	2
daf-2_L4440_25	18	23	1	2
daf-2_L4440_25	20	24	0	2
daf-2_L4440_25	20	28	1	2
daf-2_L4440_25	22	25	0	2
daf-2_L4440_25	22	24	5	2
daf-2_L4440_25	24	8	1	2
daf-2_L4440_25	24	25	4	2
daf-2_L4440_25	26	28	1	2
daf-2_L4440_25	26	12	2	2
daf-2_L4440_25	28	12	2	2
daf-2_L4440_25	28	34	4	2
daf-2_L4440_25	30	11	2	2
daf-2_L4440_25	30	12	3	2
daf-2_L4440_25	32	24	5	2
daf-2_L4440_25	32	10	7	2
daf-2_L4440_25	34	5	4	2
daf-2_L4440_25	34	4	8	2
daf-2_L4440_25	37	1	6	2
daf-2_L4440_25	37	5	7	2
daf-2_L4440_25	39	3	12	2
daf-2_L4440_25	39	1	13	2
daf-2_L4440_25	3	25	0	3
daf-2_L4440_25	3	30	0	3
daf-2_L4440_25	5	25	0	3
daf-2_L4440_25	5	34	0	3
daf-2_L4440_25	7	24	0	3
daf-2_L4440_25	7	25	0	3
daf-2_L4440_25	9	23	0	3
daf-2_L4440_25	9	33	0	3
daf-2_L4440_25	11	21	0	3
daf-2_L4440_25	11	27	0	3
daf-2_L4440_25	13	27	0	3
daf-2_L4440_25	13	25	1	3
daf-2_L4440_25	16	26	0	3
daf-2_L4440_25	16	42	1	3
daf-2_L4440_25	18	19	0	3
daf-2_L4440_25	18	21	3	3
daf-2_L4440_25	20	22	2	3
daf-2_L4440_25	20	30	3	3
daf-2_L4440_25	22	24	3	3
daf-2_L4440_25	22	25	3	3
daf-2_L4440_25	24	18	1	3
daf-2_L4440_25	24	9	4	3
daf-2_L4440_25	26	10	1	3
daf-2_L4440_25	26	7	2	3
daf-2_L4440_25	28	7	1	3
daf-2_L4440_25	28	14	4	3
daf-2_L4440_25	30	11	2	3
daf-2_L4440_25	30	17	2	3
daf-2_L4440_25	32	10	7	3
daf-2_L4440_25	32	6	9	3
daf-2_L4440_25	34	2	2	3
daf-2_L4440_25	34	7	8	3
daf-2_L4440_25	37	7	7	3
daf-2_L4440_25	37	3	10	3
daf-2_L4440_25	39	0	0	3
daf-2_L4440_25	39	9	20	3
