## Supplemental Table 3 for "The *C. elegans* Myc-family of transcription factors coordinate a dynamic adaptive response to dietary restriction"

### Sheet: Information
Table S3- brood size assay results
For each strain, animals were synchronized and parent hermaphrodites were picked to their own plate at L4. Starting from 24 hours after L4 parents were picked to a new plate every 24 hours until no further eggs were observed. Larval animals were counted after 48 hours, allowing enough time for all viable eggs to hatch. Eggs remaining unhatched after this time were considered dead and recorded. De…
Statistical test results (two-tailed t-test, FDR corrected p-values)
Total viable progeny
TRIAL 1
	N2	mxl-2(tm1516)	eat-2(ad465)
mxl-2(tm1516)	1.8e-05
eat-2(ad465)	0.0049	6.3e-09
eat-2(ad465);mxl-2(tm1516)	3.2e-12	< 2e-16	7.7e-09
TRIAL 2
	N2	mxl-2(tm1516)	eat-2(ad465)
mxl-2(tm1516)	0.1063
eat-2(ad465)	2.1e-06	0.00036
eat-2(ad465);mxl-2(tm1516)	< 2e-16	8.3e-16	1.4e-11
Total dead eggs
TRIAL 1
	N2	mxl-2(tm1516)	eat-2(ad465)
mxl-2(tm1516)	1
eat-2(ad465)	1	1
eat-2(ad465);mxl-2(tm1516)	1.1e-07	1.1e-07	1.1e-07
TRIAL 2
	N2	mxl-2(tm1516)	eat-2(ad465)
mxl-2(tm1516)	1
eat-2(ad465)	1	1
eat-2(ad465);mxl-2(tm1516)	1.7e-09	1.7e-09	1.7e-09

### Sheet: trial_1_data (Fig S6)
Strain	rep_num	Progeny_D1	Progeny_D2	Progeny_D3	Progeny_D4	Progeny_D5	Progeny_D6	Progeny_D7	Progeny_D8	total_progeny	total_dead_eggs
N2	1	48	137	35	1	0				221	0
N2	2	45	142	18	0	1				206	0
N2	3	39	155	18	0	1				213	0
N2	4	41	131	57	2	0				231	0
N2	5	44	138	27	1	0				210	0
N2	6	45	141	31						217	0
N2	7	48	135	35						218	0
N2	8	49	141	22	1	0				213	0
N2	9	53	132	58	4	0				247	0
N2	10	49	116	75	8	7				255	0
mxl-2(tm1516)	1	56	162	33	2	0				253	0
mxl-2(tm1516)	2	53	158	56	1	0				268	0
mxl-2(tm1516)	3	44	173	58	3	4				282	0
mxl-2(tm1516)	4	50	162	66	4	0				282	0
mxl-2(tm1516)	5	51	155	97	1	0				304	0
mxl-2(tm1516)	6	50	154	79	0	0				283	0
mxl-2(tm1516)	7	37	178	68	0	0				283	0
mxl-2(tm1516)	8	42	175	56	0	0				273	0
mxl-2(tm1516)	9	49	168	48	2	1				268	0
mxl-2(tm1516)	10	45	171	63	4	1				284	0
eat-2(ad465)	1	31	19	53	39	10	14	6	5	152	0
eat-2(ad465)	2	23	50	36	40	29	10	0	0	178	0
eat-2(ad465)	3	22	66	39	40	35	17			202	0
eat-2(ad465)	4	32	45	38	36	26	14	2	3	177	0
eat-2(ad465)	5	33	38	41	37	15	10			164	0
eat-2(ad465)	6	29	35	44	17	7	11	5	0	132	0
eat-2(ad465)	7	23	60	40	35	13	6	4	0	171	0
eat-2(ad465)	8	22	63	40	48	39	14	7	6	212	0
eat-2(ad465)	9	27	45	49	39	13	1	7	2	173	0
eat-2(ad465);mxl-2(tm1516)	1	20	23	14	7	15	7	2	1	79	23
eat-2(ad465);mxl-2(tm1516)	2	2	52	27	33	30	9	0	2	144	0
eat-2(ad465);mxl-2(tm1516)	3	8	46	5	4	2	0	1	1	65	9
eat-2(ad465);mxl-2(tm1516)	4	28	15	15	4	4	0	1	2	66	20
eat-2(ad465);mxl-2(tm1516)	5	25	1	50	40	23	4	0	0	139	13
eat-2(ad465);mxl-2(tm1516)	6	14	31	12	10	10	5	4	1	77	7
eat-2(ad465);mxl-2(tm1516)	7	19	15	8	1	1	1	5	3	44	14
eat-2(ad465);mxl-2(tm1516)	8	22	30	8	7	22	22	14	6	89	4
eat-2(ad465);mxl-2(tm1516)	9	24	3	30	34	17	3	0	0	108	17

### Sheet: trial_2_data (Fig 5)
Strain	rep_num	Progeny_D1	Progeny_D2	Progeny_D3	Progeny_D4	Progeny_D5	Progeny_D6	Progeny_D7	Progeny_D8	Progeny_D9	total_progeny	total_dead_eggs
N2	1	70	154	95	3	2					324	0
N2	2	59	137	105	30	0					331	0
N2	3	73	155	49	2	2					281	0
N2	4	56	126	119	7	1					309	0
N2	5	45	127	93	7	1					273	0
N2	6	69	167	52	1	0					289	0
N2	7	64	116	67	41	0					288	0
N2	8	69	118	59	19	4					269	0
N2	9	59	146	84	20	3					312	0
N2	10	69	162	71	0	2					304	0
N2	11	65	154	69	3	3					294	0
mxl-2(tm1516)	1	63	151	33	2	0					249	0
mxl-2(tm1516)	2	56	169	37	1	0					263	0
mxl-2(tm1516)	3	64	175	53	1	0					293	0
mxl-2(tm1516)	4	68	163	34	0	0					265	0
mxl-2(tm1516)	5	57	155	71	0	0					283	0
mxl-2(tm1516)	6	70	154	60	0	0					284	0
mxl-2(tm1516)	7	60	151	59	1	1					272	0
mxl-2(tm1516)	8	61	166	70	2	0					299	0
mxl-2(tm1516)	9	58	165	46	0	0					269	0
mxl-2(tm1516)	10	77	174	60	1	0					312	0
mxl-2(tm1516)	11	47	140	73	3	0					263	0
eat-2(ad465)	1	33	70	57	23	18	15	4	2	0	222	0
eat-2(ad465)	2	28	47	32	48	14	6	4	2	0	181	0
eat-2(ad465)	3	39	68	56	54	15	0	0	0	0	232	0
eat-2(ad465)	4	31	64	46	24	14	13	10	5	2	209	0
eat-2(ad465)	5	40	63	51	20	24	12	2	1	0	213	0
eat-2(ad465)	6	37	51	46	44	23	5	11	12	8	237	0
eat-2(ad465)	7	41	56	53	48	18	9	1	4	0	230	0
eat-2(ad465)	8	31	47	46	45	49	28	27	10	7	290	0
eat-2(ad465)	9	37	61	49	42	30	16	13	12	5	265	0
eat-2(ad465)	10	33	60	45	51	30	13	14	5	0	251	0
eat-2(ad465)	11	29	61	42	43	28	11	2	0	0	216	0
eat-2(ad465)	12	26	48	55	44	20	16	7	0	0	216	0
eat-2(ad465);mxl-2(tm1516)	1	21	51	24	6	12	17	5	10	3	149	6
eat-2(ad465);mxl-2(tm1516)	2	30	21	22	9	10	4	7	5	0	108	4
eat-2(ad465);mxl-2(tm1516)	3	10	12	27	6	1	4	2	2	0	64	1
eat-2(ad465);mxl-2(tm1516)	4	22	46	43	28	4	2	3	8	2	158	6
eat-2(ad465);mxl-2(tm1516)	5	7	23	16	3	3	3	6	3	0	64	4
eat-2(ad465);mxl-2(tm1516)	6	22	43	37	29	22	12	6	4	0	175	2
eat-2(ad465);mxl-2(tm1516)	7	11	29	36	24	22	6	1	9	2	140	1
eat-2(ad465);mxl-2(tm1516)	8	22	25	23	5	8	2	3	1	0	89	10
eat-2(ad465);mxl-2(tm1516)	9	1	13	10	2	1	13	5	11	6	62	9
eat-2(ad465);mxl-2(tm1516)	10	20	25	28	16	32	19	0	6	3	149	7
eat-2(ad465);mxl-2(tm1516)	11	32	49	23	2	17	5	0	0	0	128	5
